# A Simple Strategy for Identifying Conserved Features across Non-independent Omics Studies

**DOI:** 10.1101/2023.11.22.568276

**Authors:** Eric Reed, Paola Sebastiani

## Abstract

False discovery is an ever-present concern in omics research, especially for burgeoning technologies with unvetted specificity of their biomolecular measurements, as such unknowns obscure the ability to characterize biologically informative features from studies performed with any single platform. Accordingly, performing replication studies of the same samples using different omics platforms is a viable strategy for identifying high-confidence molecular associations that are conserved across studies. However, an important caveat of replication studies that include the same samples is that they are inherently non-independent, leading to overestimating conservation if studies are treated otherwise. Strategies for accounting for such inter-study dependencies have been proposed for meta-analysis methods devised to increase statistical power to detect molecular associations in one or more studies. Still, they are not immediately suited for identifying conserved molecular associations across multiple studies. Here, we present a unifying strategy for performing inter-study conservation analysis as an alternative to meta-analysis strategies for aggregating summary statistical results of shared features across complementary studies while accounting for inter-study dependency. This method, which we call “adjusted maximum p-value” (AdjMaxP), is easy to implement with inter-study dependency and conservation estimated directly from the p-values from each study’s molecular feature-level association testing results. Through simulation-based assessment, we demonstrate AdjMaxP’s improved performance for accurately identifying conserved features over a related meta-analysis strategy for non-independent studies. AdjMaxP offers an easily implementable strategy for improving the precision of analyses for biomarker discovery from cross-platform omics study designs, thereby facilitating the adoption of such protocols for robust inference from emerging omics technologies.
