## Supplementary Tables for "A Simple Strategy for Identifying Conserved Features across Non-independent Omics Studies"

### Sheet: TableS1
Supplementary Table S1: Two Study Simulation Results
						Inter-study Correlation
Signal Value (S)		Proportion with Signal Value (Pr)				Adjusted Maximum P-value											Province-Borecki
Unconserved	Conserved	Unconserved	Conserved	Threshold Type	Measurment	0	0.1	0.2	0.3	0.4	0.5	0.6	0.7	0.8	0.9	1	0	0.1	0.2	0.3	0.4	0.5	0.6	0.7	0.8	0.9	1
0	0	0	0	None	Cor. Est.	0.00692008	0.10514	0.205492	0.305282	0.402401	0.504227	0.603832	0.703312	0.800098	0.900935	0.999959	0.00692008	0.10514	0.205492	0.305282	0.402401	0.504227	0.603832	0.703312	0.800098	0.900935	0.999959
0	0	0	0	P-value < 0.05	Specificity	0.950988	0.948284	0.947948	0.947732	0.9488	0.949328	0.950988	0.952956	0.955096	0.956436	0.949424	0.950336	0.949624	0.94978	0.949664	0.949948	0.949528	0.949612	0.9495	0.949852	0.949352	0.949424
0	0	0	0	FDR Q-value < 0.05	Specificity	0.999996	0.999996	0.999992	0.999996	0.999988	0.999992	0.999996	0.999996	0.999996	1	0.999996	0.999996	1	0.999996	0.999996	0.999996	1	0.999996	0.999996	0.999996	1	0.999996
0	2	0	0.2	None	Cor. Est.	0.24223	0.321864	0.403269	0.480235	0.560631	0.630829	0.707578	0.782318	0.856404	0.926819	0.999959	0.24223	0.321864	0.403269	0.480235	0.560631	0.630829	0.707578	0.782318	0.856404	0.926819	0.999959
0	2	0	0.2	None	AUC	0.956638	0.952863	0.948945	0.945343	0.942005	0.938184	0.934275	0.930931	0.927923	0.924164	0.920375	0.977338	0.971576	0.965588	0.959801	0.954369	0.948416	0.942327	0.936828	0.931842	0.9261	0.920375
0	2	0	0.2	P-value < 0.05	Specificity	0.96691	0.964675	0.963095	0.96191	0.961665	0.96151	0.96063	0.960355	0.960265	0.95986	0.949065	0.966255	0.96423	0.96153	0.959715	0.957915	0.956655	0.954555	0.953185	0.95189	0.950845	0.94907
0	2	0	0.2	P-value < 0.05	Sensitivity	0.7448	0.72776	0.71114	0.69626	0.68038	0.6625	0.64726	0.63416	0.62124	0.60904	0.63528	0.84098	0.81192	0.7871	0.7656	0.74572	0.7215	0.7025	0.68708	0.67096	0.64974	0.63522
0	2	0	0.2	P-value < 0.05	Precision	0.849219	0.837505	0.828202	0.820582	0.81619	0.811576	0.804417	0.800074	0.796375	0.79148	0.757272	0.861757	0.850272	0.836543	0.826237	0.815912	0.806381	0.794507	0.785915	0.777187	0.767802	0.757273
0	2	0	0.2	FDR Q-value < 0.05	Specificity	0.998175	0.99801	0.997815	0.997785	0.997895	0.99811	0.99818	0.998325	0.99857	0.998725	0.997825	0.997975	0.997855	0.997805	0.99774	0.997805	0.99785	0.997785	0.99775	0.99778	0.997905	0.997825
0	2	0	0.2	FDR Q-value < 0.05	Sensitivity	0.3679	0.34168	0.31818	0.29552	0.26736	0.2439	0.21932	0.19786	0.17602	0.16106	0.18818	0.47848	0.43004	0.38398	0.34936	0.31336	0.28656	0.26066	0.2399	0.22064	0.20422	0.18816
0	2	0	0.2	FDR Q-value < 0.05	Precision	0.980576	0.977372	0.973493	0.971078	0.969571	0.970216	0.968182	0.967539	0.968731	0.969732	0.956175	0.983366	0.980526	0.977787	0.974937	0.972885	0.971076	0.967451	0.96415	0.961534	0.960846	0.95617
0	2	0	0.2	Sens. (Spec. = 0.95)	Sens. (Spec. = 0.95)	0.79598	0.77708	0.7568	0.73892	0.72352	0.70556	0.6867	0.67508	0.66356	0.64716	0.63322	0.88234	0.8514	0.82258	0.79656	0.7722	0.74346	0.71812	0.69862	0.67876	0.65422	0.63322
2	0	0.2	0	None	Cor. Est.	0.00158428	0.0679854	0.154787	0.239205	0.325005	0.409799	0.497717	0.589343	0.683392	0.786303	0.954709	0.00158428	0.0679854	0.154787	0.239205	0.325005	0.409799	0.497717	0.589343	0.683392	0.786303	0.954709
2	0	0.2	0	P-value < 0.05	Specificity	0.920068	0.918508	0.91876	0.919452	0.921488	0.923652	0.925536	0.928964	0.932908	0.93754	0.942792	0.87892	0.879632	0.88214	0.884868	0.887864	0.890088	0.891408	0.893692	0.896312	0.899156	0.904856
2	0	0.2	0	FDR Q-value < 0.05	Specificity	0.999724	0.9997	0.999772	0.999772	0.999812	0.999804	0.999896	0.999948	0.999964	0.999972	0.999996	0.996728	0.99698	0.997972	0.998356	0.998724	0.998944	0.999168	0.999316	0.99944	0.999564	0.999784
2	2	0.2	0.2	None	Cor. Est.	0.196872	0.263458	0.334414	0.405448	0.477603	0.544349	0.612142	0.684349	0.759547	0.841706	0.967605	0.196872	0.263458	0.334414	0.405448	0.477603	0.544349	0.612142	0.684349	0.759547	0.841706	0.967605
2	2	0.2	0.2	None	AUC	0.942066	0.938423	0.935437	0.932609	0.929932	0.927427	0.925134	0.923118	0.921609	0.920449	0.921369	0.949998	0.943543	0.936692	0.93022	0.923922	0.917852	0.911621	0.905778	0.900177	0.89477	0.889273
2	2	0.2	0.2	P-value < 0.05	Specificity	0.937735	0.93658	0.93681	0.936685	0.93703	0.938015	0.939145	0.93991	0.94204	0.9446	0.945205	0.900965	0.90075	0.901745	0.901045	0.900875	0.90113	0.901495	0.90101	0.901205	0.902765	0.90629
2	2	0.2	0.2	P-value < 0.05	Sensitivity	0.75672	0.7451	0.73192	0.72082	0.70864	0.69706	0.68636	0.6764	0.66276	0.65252	0.65908	0.84986	0.82558	0.8008	0.7789	0.75902	0.73932	0.72178	0.70424	0.68754	0.6674	0.6463
2	2	0.2	0.2	P-value < 0.05	Precision	0.752475	0.74611	0.743357	0.740095	0.737848	0.737723	0.738253	0.737873	0.740915	0.74659	0.750508	0.68215	0.675314	0.670843	0.663117	0.656908	0.651553	0.646942	0.640169	0.635051	0.631858	0.632987
2	2	0.2	0.2	FDR Q-value < 0.05	Specificity	0.99164	0.991515	0.992055	0.99199	0.992525	0.99323	0.994275	0.99466	0.99524	0.996185	0.997085	0.97816	0.97937	0.980555	0.981395	0.98245	0.98367	0.984245	0.98488	0.98563	0.98725	0.98981
2	2	0.2	0.2	FDR Q-value < 0.05	Sensitivity	0.40998	0.39218	0.37378	0.35868	0.33668	0.31838	0.2979	0.28138	0.25982	0.24254	0.2227	0.53854	0.4992	0.45786	0.42378	0.39024	0.3621	0.33418	0.3144	0.29142	0.2655	0.22196
2	2	0.2	0.2	FDR Q-value < 0.05	Precision	0.924816	0.920393	0.92182	0.91808	0.918471	0.921825	0.928817	0.929574	0.931887	0.940967	0.950301	0.860542	0.858244	0.85503	0.850698	0.847649	0.847445	0.841764	0.838851	0.835579	0.839292	0.845379
2	2	0.2	0.2	Sens. (Spec. = 0.95)	Sens. (Spec. = 0.95)	0.72038	0.70438	0.6905	0.6792	0.66676	0.65732	0.65076	0.6416	0.63546	0.6333	0.64226	0.71668	0.6883	0.6627	0.63666	0.6105	0.59096	0.56978	0.55174	0.53166	0.51846	0.50206
4	0	0.2	0	None	Cor. Est.	0.00160079	0.0653783	0.145668	0.231295	0.315849	0.398349	0.483698	0.577802	0.67264	0.77881	0.95015	0.00160079	0.0653783	0.145668	0.231295	0.315849	0.398349	0.483698	0.577802	0.67264	0.77881	0.95015
4	0	0.2	0	P-value < 0.05	Specificity	0.91512	0.914212	0.915368	0.916712	0.91862	0.921272	0.924108	0.927216	0.931376	0.936164	0.94248	0.784196	0.785928	0.790496	0.794228	0.798484	0.802288	0.80682	0.810696	0.814768	0.81984	0.829248
4	0	0.2	0	FDR Q-value < 0.05	Specificity	0.997856	0.998404	0.998628	0.999396	0.999572	0.999708	0.99982	0.999924	0.99996	0.999976	0.999992	0.867496	0.875004	0.885548	0.895348	0.904784	0.913288	0.920992	0.92862	0.93584	0.944252	0.956444
4	2	0.2	0.2	None	Cor. Est.	0.192019	0.262106	0.327017	0.39717	0.466148	0.535412	0.602271	0.673324	0.749338	0.834642	0.964574	0.192019	0.262106	0.327017	0.39717	0.466148	0.535412	0.602271	0.673324	0.749338	0.834642	0.964574
4	2	0.2	0.2	None	AUC	0.938967	0.936006	0.933531	0.931244	0.929064	0.926984	0.924971	0.92309	0.921444	0.920433	0.921549	0.882177	0.877582	0.873255	0.868571	0.8641	0.859298	0.854901	0.850379	0.846101	0.841627	0.837537
4	2	0.2	0.2	P-value < 0.05	Specificity	0.932585	0.931905	0.932655	0.93405	0.934905	0.93565	0.93733	0.93902	0.940705	0.94318	0.94455	0.801325	0.803695	0.805925	0.80955	0.811235	0.81286	0.815465	0.818885	0.820815	0.823335	0.829795
4	2	0.2	0.2	P-value < 0.05	Sensitivity	0.75728	0.74588	0.7341	0.7221	0.71198	0.70076	0.68936	0.67922	0.66846	0.65668	0.65794	0.85144	0.8263	0.80332	0.78052	0.76032	0.74132	0.72246	0.70638	0.68994	0.67004	0.64432
4	2	0.2	0.2	P-value < 0.05	Precision	0.737516	0.732633	0.731646	0.732491	0.7323	0.731462	0.733452	0.735815	0.73815	0.74296	0.747974	0.517246	0.512766	0.508573	0.506083	0.501774	0.497616	0.494686	0.493696	0.490509	0.486742	0.486274
4	2	0.2	0.2	FDR Q-value < 0.05	Specificity	0.98738	0.988435	0.989505	0.99078	0.991485	0.99221	0.99324	0.994535	0.995065	0.995825	0.996805	0.86743	0.874555	0.88188	0.889525	0.89588	0.901135	0.90691	0.912665	0.917865	0.923115	0.93354
4	2	0.2	0.2	FDR Q-value < 0.05	Sensitivity	0.42064	0.39874	0.3813	0.36172	0.34786	0.3269	0.30956	0.28628	0.26998	0.246	0.23068	0.63924	0.59916	0.56038	0.52548	0.4927	0.46184	0.43394	0.40568	0.38162	0.3535	0.3107
4	2	0.2	0.2	FDR Q-value < 0.05	Precision	0.89299	0.896263	0.900985	0.907733	0.910882	0.913058	0.919936	0.929207	0.931923	0.936553	0.947684	0.546601	0.544273	0.542561	0.543263	0.54195	0.538699	0.538149	0.537272	0.537301	0.53471	0.538853
4	2	0.2	0.2	Sens. (Spec. = 0.95)	Sens. (Spec. = 0.95)	0.70222	0.6889	0.67908	0.6711	0.66354	0.65392	0.6468	0.64388	0.63744	0.6325	0.63902	0.25062	0.25038	0.25248	0.24704	0.24828	0.24574	0.24718	0.24164	0.24236	0.2393	0.24074

### Sheet: TableS2
Supplementary Table S2: Three Study Simulation Results
						Inter-study Correlation
Signal Value (S)		Proportion with Signal Value (Pr)				Adjusted Maximum P-value											Province-Borecki
Unconserved	Conserved	Unconserved	Conserved	Threshold Type	Measurment	0	0.1	0.2	0.3	0.4	0.5	0.6	0.7	0.8	0.9	1	0	0.1	0.2	0.3	0.4	0.5	0.6	0.7	0.8	0.9	1
0	0	0	0	None	Cor. Est.	0.00764924	0.102924	0.202213	0.303024	0.402002	0.503745	0.600111	0.700578	0.801452	0.900756	0.999959	0.00764924	0.102924	0.202213	0.303024	0.402002	0.503745	0.600111	0.700578	0.801452	0.900756	0.999959
0	0	0	0	P-value < 0.05	Specificity	0.950212	0.945612	0.942472	0.94026	0.939396	0.940868	0.941944	0.945356	0.950584	0.955024	0.95014	0.950948	0.950196	0.950372	0.950896	0.95082	0.95042	0.950152	0.9506	0.95068	0.949856	0.950164
0	0	0	0	FDR Q-value < 0.05	Specificity	0.999996	0.999988	0.999984	0.999956	0.99996	0.999968	0.99998	0.999976	0.999988	1	1	0.999988	1	1	0.999996	0.999996	1	1	0.999996	0.999996	1	1
0	2	0	0.2	None	Cor. Est.	0.236777	0.320625	0.402	0.478899	0.555857	0.633131	0.707406	0.780145	0.854604	0.927044	0.999959	0.236777	0.320625	0.402	0.478899	0.555857	0.633131	0.707406	0.780145	0.854604	0.927044	0.999959
0	2	0	0.2	None	AUC	0.970765	0.965702	0.961084	0.955773	0.950769	0.945738	0.940861	0.935702	0.930708	0.926076	0.921634	0.99303	0.9875	0.981027	0.973731	0.966026	0.958609	0.950961	0.943176	0.935488	0.92864	0.921634
0	2	0	0.2	P-value < 0.05	Specificity	0.97165	0.96767	0.965085	0.962215	0.960445	0.959865	0.95975	0.959565	0.960455	0.96142	0.949845	0.976955	0.97305	0.969425	0.96563	0.96283	0.960615	0.95778	0.95556	0.95368	0.952065	0.94986
0	2	0	0.2	P-value < 0.05	Sensitivity	0.81098	0.78912	0.77084	0.75112	0.73034	0.70636	0.68586	0.65958	0.6345	0.61166	0.63756	0.9307	0.89258	0.85492	0.82068	0.78576	0.75668	0.73046	0.70292	0.67898	0.6568	0.63754
0	2	0	0.2	P-value < 0.05	Precision	0.877376	0.859254	0.846693	0.832557	0.82198	0.814885	0.809974	0.803131	0.800525	0.798598	0.760706	0.909926	0.892283	0.874895	0.856576	0.840951	0.827708	0.812264	0.798206	0.785681	0.774124	0.760754
0	2	0	0.2	FDR Q-value < 0.05	Specificity	0.99812	0.997385	0.997285	0.99685	0.99686	0.996735	0.99716	0.99757	0.998125	0.998625	0.99801	0.99865	0.99838	0.99813	0.99806	0.99805	0.998035	0.997905	0.997975	0.99807	0.997915	0.99801
0	2	0	0.2	FDR Q-value < 0.05	Sensitivity	0.51738	0.4829	0.44724	0.41372	0.37894	0.34018	0.3032	0.25934	0.21208	0.17526	0.18912	0.68352	0.58616	0.50668	0.44004	0.37916	0.33698	0.29778	0.25996	0.22884	0.21124	0.18904
0	2	0	0.2	FDR Q-value < 0.05	Precision	0.985671	0.978822	0.976363	0.97058	0.968011	0.963227	0.964006	0.963943	0.965926	0.969642	0.959662	0.992181	0.989087	0.985507	0.982696	0.979844	0.97732	0.972704	0.969827	0.967394	0.962182	0.959648
0	2	0	0.2	Sens. (Spec. = 0.95)	Sens. (Spec. = 0.95)	0.8663	0.8371	0.81328	0.78772	0.76386	0.74008	0.71868	0.69382	0.67548	0.65656	0.63786	0.96638	0.93766	0.90012	0.86298	0.82476	0.79112	0.7558	0.72178	0.6917	0.66504	0.63786
2	0	0.2	0	None	Cor. Est.	0.0372048	0.11978	0.205622	0.290391	0.378707	0.467634	0.553146	0.642547	0.736546	0.834965	0.98002	0.0372048	0.11978	0.205622	0.290391	0.378707	0.467634	0.553146	0.642547	0.736546	0.834965	0.98002
2	0	0.2	0	P-value < 0.05	Specificity	0.918476	0.914188	0.912868	0.912828	0.912736	0.91398	0.916436	0.921312	0.927228	0.93454	0.944392	0.862996	0.868776	0.873808	0.879424	0.882648	0.885628	0.888828	0.892296	0.8947	0.897824	0.904008
2	0	0.2	0	FDR Q-value < 0.05	Specificity	0.998464	0.998228	0.998144	0.998128	0.998452	0.99898	0.999328	0.999492	0.999804	0.999964	0.999984	0.97766	0.98524	0.990056	0.993036	0.995052	0.99666	0.997732	0.998044	0.998252	0.999176	0.9996
2	2	0.2	0.2	None	Cor. Est.	0.233413	0.304006	0.375962	0.445038	0.51656	0.585804	0.656865	0.726729	0.798609	0.876287	0.985579	0.233413	0.304006	0.375962	0.445038	0.51656	0.585804	0.656865	0.726729	0.798609	0.876287	0.985579
2	2	0.2	0.2	None	AUC	0.956671	0.951473	0.947471	0.942681	0.938361	0.934076	0.931015	0.926948	0.92402	0.921131	0.922092	0.968662	0.960204	0.952382	0.94318	0.934573	0.926048	0.91873	0.909985	0.902376	0.894511	0.888818
2	2	0.2	0.2	P-value < 0.05	Specificity	0.9422	0.93846	0.937795	0.93625	0.934775	0.9359	0.936715	0.938395	0.94178	0.94394	0.94678	0.899415	0.89927	0.9005	0.900265	0.901005	0.901315	0.90143	0.901255	0.901725	0.90045	0.906085
2	2	0.2	0.2	P-value < 0.05	Sensitivity	0.81172	0.79596	0.77834	0.76108	0.74552	0.72952	0.7109	0.69338	0.6765	0.65624	0.65418	0.92992	0.89566	0.85954	0.82606	0.7965	0.76694	0.74122	0.71522	0.69304	0.66786	0.642
2	2	0.2	0.2	P-value < 0.05	Precision	0.7784	0.763903	0.757805	0.749071	0.740816	0.74	0.737509	0.737864	0.743938	0.745434	0.754542	0.698054	0.689768	0.683554	0.674388	0.667985	0.660263	0.652793	0.644252	0.638114	0.626522	0.630889
2	2	0.2	0.2	FDR Q-value < 0.05	Specificity	0.98835	0.988015	0.9887	0.98894	0.989465	0.99	0.99154	0.99279	0.99436	0.99577	0.99741	0.966405	0.970075	0.973695	0.97554	0.977945	0.979835	0.98168	0.982735	0.98432	0.985885	0.988895
2	2	0.2	0.2	FDR Q-value < 0.05	Sensitivity	0.52916	0.5078	0.47808	0.45418	0.42826	0.40342	0.36928	0.33852	0.30126	0.25644	0.2161	0.71962	0.63468	0.56316	0.50348	0.45014	0.4039	0.3642	0.33024	0.29568	0.26472	0.21838
2	2	0.2	0.2	FDR Q-value < 0.05	Precision	0.919114	0.913808	0.913665	0.911361	0.910396	0.909943	0.916083	0.921572	0.930429	0.938384	0.954602	0.842673	0.84145	0.842681	0.83733	0.83621	0.833897	0.832645	0.827193	0.825086	0.824488	0.831332
2	2	0.2	0.2	Sens. (Spec. = 0.95)	Sens. (Spec. = 0.95)	0.79138	0.76484	0.74204	0.72018	0.70086	0.6865	0.66898	0.65512	0.6476	0.63666	0.64234	0.8108	0.75784	0.71782	0.6774	0.6427	0.6104	0.58316	0.554	0.53136	0.50696	0.49332
4	0	0.2	0	None	Cor. Est.	0.0415866	0.121954	0.207504	0.289847	0.376193	0.4619	0.549517	0.638025	0.730378	0.831494	0.978004	0.0415866	0.121954	0.207504	0.289847	0.376193	0.4619	0.549517	0.638025	0.730378	0.831494	0.978004
4	0	0.2	0	P-value < 0.05	Specificity	0.914452	0.911944	0.909944	0.909688	0.911348	0.912404	0.915316	0.920032	0.926144	0.933812	0.943624	0.792664	0.796952	0.800136	0.803888	0.808844	0.812244	0.815472	0.819788	0.824592	0.828408	0.835676
4	0	0.2	0	FDR Q-value < 0.05	Specificity	0.99296	0.993656	0.995392	0.996532	0.99742	0.998216	0.999184	0.999616	0.999772	0.999964	0.999976	0.857256	0.865576	0.874068	0.882964	0.891856	0.900112	0.906688	0.915648	0.924068	0.932064	0.941944
4	2	0.2	0.2	None	Cor. Est.	0.236119	0.302956	0.373699	0.443253	0.512044	0.582237	0.650198	0.723143	0.794847	0.872992	0.984042	0.236119	0.302956	0.373699	0.443253	0.512044	0.582237	0.650198	0.723143	0.794847	0.872992	0.984042
4	2	0.2	0.2	None	AUC	0.952901	0.948717	0.945149	0.94172	0.937069	0.933753	0.930135	0.927622	0.923907	0.92146	0.920999	0.894875	0.890353	0.885298	0.879752	0.873252	0.867186	0.861065	0.855456	0.848808	0.842883	0.837509
4	2	0.2	0.2	P-value < 0.05	Specificity	0.936955	0.934035	0.934395	0.93373	0.93269	0.93401	0.935675	0.93771	0.940335	0.94306	0.94604	0.81926	0.81922	0.82209	0.822635	0.823995	0.826085	0.82727	0.82858	0.830505	0.830715	0.838385
4	2	0.2	0.2	P-value < 0.05	Sensitivity	0.81068	0.79648	0.78	0.76282	0.74604	0.73024	0.71602	0.6955	0.67784	0.6591	0.65394	0.92928	0.89708	0.86044	0.8277	0.79642	0.76826	0.7422	0.71744	0.6928	0.66944	0.64034
4	2	0.2	0.2	P-value < 0.05	Precision	0.76281	0.751224	0.748276	0.742197	0.734868	0.734542	0.735727	0.736354	0.739641	0.74328	0.751903	0.562459	0.553703	0.547352	0.538478	0.5308	0.524809	0.51792	0.511323	0.505411	0.497165	0.497659
4	2	0.2	0.2	FDR Q-value < 0.05	Specificity	0.9829	0.984065	0.985485	0.986975	0.98754	0.98925	0.99089	0.992595	0.99415	0.99539	0.99707	0.86504	0.870345	0.87772	0.88412	0.89007	0.895875	0.900765	0.906515	0.91204	0.917055	0.926655
4	2	0.2	0.2	FDR Q-value < 0.05	Sensitivity	0.53406	0.5137	0.48508	0.45924	0.43394	0.40724	0.37794	0.34302	0.30656	0.26182	0.22456	0.78018	0.71138	0.6471	0.59304	0.54138	0.49808	0.46032	0.42212	0.38932	0.35706	0.31072
4	2	0.2	0.2	FDR Q-value < 0.05	Precision	0.88653	0.889664	0.893182	0.898201	0.897144	0.904528	0.912232	0.920624	0.929259	0.934568	0.950418	0.591043	0.578359	0.569559	0.561241	0.551739	0.544523	0.536906	0.530202	0.525255	0.518243	0.51443
4	2	0.2	0.2	Sens. (Spec. = 0.95)	Sens. (Spec. = 0.95)	0.77216	0.75026	0.73162	0.71336	0.69426	0.6818	0.67146	0.6559	0.64586	0.63572	0.64094	0.12632	0.14276	0.1553	0.16236	0.1718	0.17926	0.18922	0.1883	0.1911	0.19648	0.1985
